# Differential requirements of cyclase associated protein (CAP) for actin turnover during the lytic cycle of *Toxoplasma gondii*

**DOI:** 10.1101/569368

**Authors:** Alex Hunt, Jeanette Wagener, Robyn Kent, Romain Carmeille, Matt Russell, Christopher Peddie, Lucy Collinson, Aoife Heaslip, Gary E. Ward, Moritz Treeck

## Abstract

*Toxoplasma gondii* contains a limited subset of actin binding proteins. Here we show that ablation of the putative actin regulator cyclase-associated protein (TgCAP) leads to significant defects in some but not all actin dependent processes, including a defect in cell-cell communication, but surprisingly not synchronicity of division. Two CAP isoforms originate from alternative translational start sites and are beneficial for parasite fitness while a single isoform is sufficient for virulence in mice. Examination of the mutant parasites by 3D electron microscopy reveals that loss of CAP results in a defect to form a normal residual body, but all parasites remain connected within the vacuole. This dissociates synchronicity of division and parasite rosetting and reveals that establishment and maintenance of the residual body may be more complex than previously thought. These results highlight the different spatial requirements for actin turnover in *Toxoplasma*, controlled by a reduced subset of actin binding proteins.
