## Supplemental Table 1 for "Differential requirements of cyclase associated protein (CAP) for actin turnover during the lytic cycle of *Toxoplasma gondii*"

### Sheet: Primers
	Supplementary File 1 - Primers listed in the Materials and methods
	#	5' -> 3' sequence	Usage	Primer features (5' -> 3')
	P1	CTCACTATAGGGCGAATTGGGTACCGGGCCCTTCACTCACCTAAACATCACAG	Amplify CAP 5' UTR from gDNA with 5' Gibson flank to p5RT70loxPKillerRedloxPYFP-HX with an inserted ApaI restriction site	p5RT70loxPKillerRedloxPYFP-HX overhang, ApaI recognition site, CAP 5' UTR sequence
	P2	AAAAGACGAGTCACCATAAAAAT		CAP 5' UTR sequence
	P3	GGCAGGCTACAGTGACACCGCGGTGGAGCTGATATCGAAATAACGTGGAGGCGACCG	Amplify CAP 3' UTR from gDNA with 5' Gibson flank to p5RT70loxPKillerRedloxPYFP-HX with an inserted EcoRV restriction site and 3' Gibson flank to GRA2 3'UTR	p5RT70loxPKillerRedloxPYFP-HX overhang, EcoRV recognition site, CAP 3' UTR sequence
	P4	AAGGAACAAACACCGTAGTTCCAGTCGACGAGCTCAGGTTTGTCATCCCG		GRA2 3'UTR overhang, CAP 3' UTR sequence
	P5	CAAACCTGAGCTCGTCGACTGGAACTACGGTG	Amplify mCherry (5' UTR through 3'UTR) from pTKO2c with Gibson overhangs to the SacI linearised intermediate plasmid, creating pG140_CAP_cKO_LoxP111	CAP 3' UTR overhang, GRA2 3' UTR sequence
	P6	TTAACCCTCACTAAAGGGAACAAAAGCTGGAGATCTCGAAGGCTGTAGTACTGGTG		p5RT70loxPKillerRedloxPYFP-HX overhang, Bg1II recognition site, GRA1 5' UTR
	P7	TCCTGCCTTCTGTAAAAAGA	Universal reverse primer for mutation of pUPRT_CAP	CAP 5' UTR
	P8	TTGGTTCTGTCGTCGTGC	Mutate pUPRT_CAP to pUPRT_CAP_M1L	Met->Leu mutation, CAP cDNA
	P9	GGTTGCAGTCGACTCACCTG	Mutate pUPRT_CAP to pUPRT_CAP_M37L	Ala ->Thr mutation, Ala->Ser mutation, CAP cDNA
	P10	GATTCAGGAACATTGGCGAAAAC	Mutate pUPRT_CAP to pUPRT_CAP_M37L	Met->Leu mutation, CAP cDNA
	P11	AACTTGACATCCCCATTTAC	Universal reverse primer for mutating the sgRNA targeting sequence of pSAG1::CAS9-U6::sgUPRT	pSAG1::CAS9-U6::sgUPRT sequence
	P12	GTAATACGACTCACTATAGGGCGAATTGGGTACCCAAGTAAGCAGAAGCACGCT	Amplify the U6:sgRNA region from pSAG1::CAS9-U6::sg[target] plasmid with Gibson overhangs to insert elsewhere in the plasmid	pSAG1::CAS9-U6::sgUPRT overhang, pSAG1::CAS9-U6::sgUPRT plasmid
	P13	GTAAAAGCTTATCGATACCGTCGACCTCGAGAATTAACCCTCACTAAAGG		pSAG1::CAS9-U6::sgUPRT overhang, pSAG1::CAS9-U6::sgUPRT plasmid
	P14	GCCTTGCAAGTAGAAACAGTGTTTTAGAGCTAGAAATAGC	Forward primer for mutating pSAG1:CAS9-GFP, U6:sgUPRT to pSAG1:CAS9-GFP, U6:sgKu80_-79	Ku80 5'UTR gRNA, pSAG1;;Cas9-U6;;sgUPRT plasmid sequence
	P15	GGTCTTTGACAAAACGGGAGGTTTTAGAGCTAGAAATAGC	Forward primer for mutating pSAG1:CAS9-GFP, U6:sgUPRT to pSAG1:CAS9-GFP, U6:sgKu80_5239	Ku80 3'UTR gRNA, pSAG1;;Cas9-U6;;sgUPRT plasmid sequence
	P16	GGTGGTGCAGATGAACTTC	Reverse primer for RH DiCre∆ku80∆hxgprt_LoxCAP-HA diagnostic PCR 2 (5' integration) and PCR 3 (Excision testing)	YFP gene sequence
	P17	AACCCAGAAATTAGCGTGAT	Forward primer for RH DiCre∆ku80∆hxgprt_LoxCAP-HA diagnostic PCR 2 (5' integration)	CAP 5' UTR (outside of the conditional knockout construct's homology region)
	P18	ATGAGATACGGAAGCAAAACAA	Reverse primer for RH DiCre∆ku80∆hxgprt_LoxCAP-HA diagnostic PCR 4 (3' integration)	CAP 3' UTR (outside of the conditional knockout construct's homology region)
	P19	GTTGGTTGCTGCTACGACTT	Forward primer for RH DiCre∆ku80∆hxgprt_LoxCAP-HA diagnostic PCR 4 (3' integration)	HXGPRT gene sequence
	P20	GCATCGGAAACGACTCG	Forward primer for RH DiCre∆ku80∆hxgprt_LoxCAP-HA diagnostic PCR 1 (locus amplifcation) and PCR 3 (Excision testing)	CAP 5' UTR
	P21	AAGTTGAACTGTCCGTTGGA	Reverse primer for RH DiCre∆ku80∆hxgprt_LoxCAP-HA diagnostic PCR 1 (locus amplifcation)	CAP 3' UTR
	P22	ATCGCCCACGTCTATGATGTCTCTGTTCGACGTCGACTGGAACTACGGTGTTT	Amplify mCherry (5' UTR through 3' UTR) from pG140_CAP_cKO_LoxP111 with 5' and 3' Ku80 homology regions	Ku80 5' UTR homology region, GRA2 3' UTR
	P23	ACGTACATGGAGACGGAAAATCGAAAACTGTCGAAGGCTGTAGTACTGGTGCT		Ku80 3' UTR homology region, GRA1 5' UTR
	P24	GTTGCGGTATACGCAGTTCTGTTTTAGAGCTAGAAATAGC	Forward primer for mutating pSAG1:CAS9-GFP, U6:sgUPRT to pSAG1:CAS9-GFP, U6:sgKu80_-104	Ku80_-104_gRNA, pSAG1;;Cas9-U6;;sgUPRT plasmid sequence
	P25	GTGCTCTTGGCTAACATCTGCGTTTTAGAGCTAGAAATAGC	Forward primer for mutating pSAG1:CAS9-GFP, U6:sgUPRT to pSAG1:CAS9-GFP, U6:sgKu80_5263a	Ku80_5263a_gRNA, pSAG1;;Cas9-U6;;sgUPRT plasmid sequence
	P26	ATTTTCTTGTCTCTTGTCTGTGCGTTTGCAGGCATATCATGTGTCACTGTAGCCTGCC	Amplif HXGPRT (5' UTR through 3' UTR) from pG140_CAP_cKO_LoxP111 with 5' and 3' CAP homology regions	CAP 5' UTR homology region, DHFR 3' UTR
	P27	CCATCCTCCTCATCTGTCTTCGGGAAATTGAGGTTCATTTCAGTCCCAGTAGCGTCC		CAP gDNA 3' end homology region, DHFR 5' UTR
	P28	GGTTACAACCAGCAAGTCTGGTTTTAGAGCTAGAAATAGC	Forward primer for mutating pSAG1:CAS9-GFP, U6:sgUPRT to pSAG1:CAS9-GFP, U6:sgCAP_809	CAP 809 gRNA, pSAG1;;Cas9-U6;;sgUPRT plasmid sequence
	P29	GACGAGTCACCATAAAAATCGTTTTAGAGCTAGAAATAGC	Forward primer for mutating pSAG1:CAS9-GFP, U6:sgUPRT to pSAG1:CAS9-GFP, U6:sgCAP_-38	CAP -38 gRNA, pSAG1;;Cas9-U6;;sgUPRT plasmid sequence
	P30	AATTAACCATCTTGCTATTTTTCCTGTTTTCGTCGACTGGAACTACGGTGTTT	Amplify mCherry (5' UTR through 3' UTR) from pG140_CAP_cKO_LoxP111 with 5' and 3' UPRT homology regions	UPRT 5' UTR, GRA2 3' UTR
	P31	CACCAAGGAGTTACCACCCATGACGAGCACTCGAAGGCTGTAGTACTGGTGCT		UPRT gene 3' end, GRA1 5' UTR
	P32	GTAGTATACCTGGGGTATTGAAAGTGACGCTCGGGGGGGCAAGAATTG	Amplify T2A_DiCre construct (5' UTR through 3' UTR) from pG140_DiCre with 5' and 3' Ku80 homology regions	Ku80 5' UTR homology region, SAG1 3' UTR
	P33	CATGTGTACAATATGTTGTGTAGGCATTTGTGCCTGCATTGGGTGC		Ku80 3' UTR homology region, alpha-tubulin promoter
	P34	GGGCCATAGATGTATACGCAGTTTTAGAGCTAGAAATAGC	Forward primer for mutating pSAG1:CAS9-GFP, U6:sgUPRT to pSAG1:CAS9-GFP, U6:sgKu80_5966	Ku80_5966_gRNA, pSAG1;;Cas9-U6;;sgUPRT plasmid sequence
	P35	GTGGCACCAAGGAGTTACCACCCATGACGAGCACTTCCCAGTCACGACGTTGTAAAA	Amplify the Killer Red gene-swap construct from p5RT70loxPKillerRedloxPYFP-HX with 5' and 3' UPRT homology regions	UPRT gene 3' end, p5RT70loxPKillerRedloxPYFP-HX backbone (just upstream of Tub8 promoter)
	P36	TCCTGTTTTCGTCGTCATCGGCTGTCCTAGCTCTCGCGCACGGCAGTCAGATAA		UPRT 5'UTR, p5RT70loxPKillerRedloxPYFP-HX backbone (just downstream of DHFR 3' UTR)
	P37	CTGTCGTAAAATCAAGTTTCAG	Amplify a synthetic CAP 3' endogenous HA-tag repair template for production of the endogenously tagged CAP line	CAP gDNA
	P38	TCCCTGTCCGAGAGAAC		CAP 3'UTR
	P39	GAAATGGCGTACTTCATACCAGTTTTAGAGCTAGAAATAGC	Forward primer for mutating pSAG1:CAS9-GFP, U6:sgUPRT to pSAG1:CAS9-GFP, U6:sgCAP_920	CAP_920 gRNA, pSAG1;;Cas9-U6;;sgUPRT plasmid sequence
