## Supplemental Table 2 for "Differential requirements of cyclase associated protein (CAP) for actin turnover during the lytic cycle of *Toxoplasma gondii*"

### Sheet: Synthetic DNA
	Supplementary File 2. Synthetic DNA listed in the Materials and methods
	Name	5' -> 3' sequence	Sequence features (5' -> 3')
	CAP 3' endogenous HA-tagging repair template	CTGTCGTAAAATCAAGTTTCAGGTCAAGGGTACATGCCACTCGATTGCGATCGACAAGTGCTCGGGTGTCGATTTGTATGTCTCGAAGGAAAGCAAAGATGTCGAGGTTACAACCAGCAAGTCTGGGGAAATGAACCTCAATTTCCCGAAGACAGATGAGGAGGATGGTGACTGGGCAGAAGTGCCCATTCCCGAACAATTCCATCACAATATCAAGAACGGAGTGTTACACACTCGAGTAAGTGAATTATATAGTTGTTACCCATACGATGTTCCAGATTACGCTTGAGAAATAACGTGGAGGCGACCGCATCTTTTCAGTGCGTTGGGTCAGGGTGAGTACTAACGTTCGTGGTCTTACTCCGTATGTTCATTACCGGTTTTCGGTGTGCGCTGGCC…	CAP cDNA, Recodonised CAP cDNA, HA tag, CAP 3' UTR
	Recodonised CAP cDNA sequence for DiCre conditional knockout strategy	ATGGTGCTGAGCAGCTGCACCTGTCTGCAGTTCGTGCACGGCAACAAAGAGCAGACCAAGATCAAGATCCCCAAGGCCGGCGAGAGCACCGCCACAGATTCTGGCACCATGGCCAAGACAGGCGCCGAGCAGCTGGAACTGCATGGCGACACTTGGAGAGTGTGCAACTTCGTGGACAAGAAGGACATCATCAAGATCGACAGCGCCACCATGAAGCAGAAAGTGCAGATCCGGGACTGCAAGGGCGTGGGCATCCAGATCGAGAGCAAAGTGAACAGCGTGATCATCGACAACTGCGACAACCTGCGGCTGTGCGTGAACTCCCTGATCTCTGGCGCCGAGTTCGTGAACTGCCGGAAGATCAAGTTCCAAGTGAAGGGCACCTGTCACTCTATCGCC…	Recodonised CAP cDNA, HA tag
	CAP cDNA-XmaI-eGFP sequence	ATGGTTCTGTCGTCGTGCACGTGTCTCCAGTTTGTTCATGGTAACAAAGAGCAAACGAAAATAAAAATTCCCAAGGCAGGTGAGTCGACTGCAACCGATTCAGGAACAATGGCGAAAACGGGGGCTGAGCAGCTGGAACTTCATGGCGACACGTGGCGCGTGTGCAATTTTGTCGATAAGAAGGACATCATTAAAATTGATTCAGCTACAATGAAACAGAAAGTCCAAATTCGGGACTGTAAAGGAGTTGGCATCCAGATAGAATCAAAGGTCAACTCTGTCATCATTGACAACTGCGATAACTTGCGGCTGTGCGTAAACAGCCTGATCTCCGGTGCGGAGTTCGTCAACTGTCGTAAAATCAAGTTTCAGGTCAAGGGTACATGCCACTCGATTGCG…	CAP cDNA sequence, XmaI restriction site, eGFP sequence
	CAP cDNA-BamHI-HA sequence	ATGGTTCTGTCGTCGTGCACGTGTCTCCAGTTTGTTCATGGTAACAAAGAGCAAACGAAAATAAAAATTCCCAAGGCAGGTGAGTCGACTGCAACCGATTCAGGAACAATGGCGAAAACGGGGGCTGAGCAGCTGGAACTTCATGGCGACACGTGGCGCGTGTGCAATTTTGTCGATAAGAAGGACATCATTAAAATTGATTCAGCTACAATGAAACAGAAAGTCCAAATTCGGGACTGTAAAGGAGTTGGCATCCAGATAGAATCAAAGGTCAACTCTGTCATCATTGACAACTGCGATAACTTGCGGCTGTGCGTAAACAGCCTGATCTCCGGTGCGGAGTTCGTCAACTGTCGTAAAATCAAGTTTCAGGTCAAGGGTACATGCCACTCGATTGCG…	CAP cDNA sequence, XmaI restriction site, HA tag, BamHI restriction site
	CAP_C6,8A cDNA-HA sequence	ATGGTTCTGTCGTCGGCCACGGCTCTCCAGTTTGTTCATGGTAACAAAGAGCAAACGAAAATAAAAATTCCCAAGGCAGGTGAGTCGACTGCAACCGATTCAGGAACAATGGCGAAAACGGGGGCTGAGCAGCTGGAACTTCATGGCGACACGTGGCGCGTGTGCAATTTTGTCGATAAGAAGGACATCATTAAAATTGATTCAGCTACAATGAAACAGAAAGTCCAAATTCGGGACTGTAAAGGAGTTGGCATCCAGATAGAATCAAAGGTCAACTCTGTCATCATTGACAACTGCGATAACTTGCGGCTGTGCGTAAACAGCCTGATCTCCGGTGCGGAGTTCGTCAACTGTCGTAAAATCAAGTTTCAGGTCAAGGGTACATGCCACTCGATTGCG…	CAP_C6,8A cDNA sequence, XmaI restriction site, HA tag, BamHI restriction site
