## Supplemental Table 3 for "Differential requirements of cyclase associated protein (CAP) for actin turnover during the lytic cycle of *Toxoplasma gondii*"

### Sheet: labelled
Description	Step#	Time (min)	Time (sec)	Power (Watts)	SteadyTemp temp (ºC)	Vacuum cycle Vent time:	Vacuum cycle Vacuum time:	Vacuum set point:	User Prompt 1 = ON, 0 = OFF	Vacuum OFF	Vacuum AUTO (cycle)	Vacuum ON
BENCH STEP Rinse in PB	1	0	0	0	21	0	0	0	1	1	0	0
BENCH STEP Rinse in PB	2	0	0	0	21	0	0	0	1	1	0	0
Rinse in PB	3	0	40	250	21	0	0	0	1	1	0	0
Rinse in PB	4	0	40	250	21	0	0	0	1	1	0	0
Osmium ON	5	2	0	100	21	0	0	20	1	0	0	1
Osmium OFF	6	2	0	0	21	0	0	20	0	0	0	1
Osmium ON	7	2	0	100	21	0	0	20	0	0	0	1
Osmium OFF	8	2	0	0	21	0	0	20	0	0	0	1
Osmium ON	9	2	0	100	21	0	0	20	0	0	0	1
Osmium OFF	10	2	0	0	21	0	0	20	0	0	0	1
Osmium ON	11	2	0	100	21	0	0	20	0	0	0	1
BENCH STEP Rinse in water	12	0	0	0	21	0	0	0	1	1	0	0
BENCH STEP Rinse in water	13	0	0	0	21	0	0	0	1	1	0	0
Rinse in water	14	0	40	250	21	0	0	0	1	1	0	0
Rinse in water	15	0	40	250	21	0	0	0	1	1	0	0
TCH ON	16	2	0	100	40	0	0	20	1	0	0	1
TCH OFF	17	2	0	0	40	0	0	20	0	0	0	1
TCH ON	18	2	0	100	40	0	0	20	0	0	0	1
TCH OFF	19	2	0	0	40	0	0	20	0	0	0	1
TCH ON	20	2	0	100	40	0	0	20	0	0	0	1
TCH OFF	21	2	0	0	40	0	0	20	0	0	0	1
TCH ON	22	2	0	100	40	0	0	20	0	0	0	1
BENCH STEP Rinse in water	23	0	0	0	21	0	0	0	1	1	0	0
BENCH STEP Rinse in water	24	0	0	0	21	0	0	0	1	1	0	0
Rinse in water	25	0	40	250	21	0	0	0	1	1	0	0
Rinse in water	26	0	40	250	21	0	0	0	1	1	0	0
Osmium ON	27	2	0	100	21	0	0	20	1	0	0	1
Osmium OFF	28	2	0	0	21	0	0	20	0	0	0	1
Osmium ON	29	2	0	100	21	0	0	20	0	0	0	1
Osmium OFF	30	2	0	0	21	0	0	20	0	0	0	1
Osmium ON	31	2	0	100	21	0	0	20	0	0	0	1
Osmium OFF	32	2	0	0	21	0	0	20	0	0	0	1
Osmium ON	33	2	0	100	21	0	0	20	0	0	0	1
BENCH STEP Rinse in water	34	0	0	0	21	0	0	0	1	1	0	0
BENCH STEP Rinse in water	35	0	0	0	21	0	0	0	1	1	0	0
Rinse in water	36	0	40	250	21	0	0	0	1	1	0	0
Rinse in water	37	0	40	250	21	0	0	0	1	1	0	0
Uranyl acetate ON	38	2	0	100	40	0	0	20	1	0	0	1
Uranyl acetate OFF	39	2	0	0	40	0	0	20	0	0	0	1
Uranyl acetate ON	40	2	0	100	40	0	0	20	0	0	0	1
Uranyl acetate OFF	41	2	0	0	40	0	0	20	0	0	0	1
Uranlyl acetate ON	42	2	0	100	40	0	0	20	0	0	0	1
Uranyl acetate OFF	43	2	0	0	40	0	0	20	0	0	0	1
Uranyl acetate ON	44	2	0	100	40	0	0	20	0	0	0	1
BENCH STEP Rinse in water	45	0	0	0	40	0	0	0	1	1	0	0
BENCH STEP Rinse in water	46	0	0	0	40	0	0	0	1	1	0	0
Rinse in water	47	0	45	250	40	0	0	0	1	1	0	0
Rinse in water	48	0	45	250	40	0	0	0	1	1	0	0
Lead aspartate ON	49	2	0	100	50	0	0	20	1	0	0	1
Lead aspartate OFF	50	2	0	0	50	0	0	20	0	0	0	1
Lead aspartate ON	51	2	0	100	50	0	0	20	0	0	0	1
Lead aspartate OFF	52	2	0	0	50	0	0	20	0	0	0	1
Lead aspartate ON	53	2	0	100	50	0	0	20	0	0	0	1
Lead aspartate OFF	54	2	0	0	50	0	0	20	0	0	0	1
Lead aspartate ON	55	2	0	100	50	0	0	20	0	0	0	1
BENCH STEP Rinse in water	56	0	0	0	21	0	0	0	1	1	0	0
BENCH STEP Rinse in water	57	0	0	0	21	0	0	0	1	1	0	0
Rinse in water	58	0	45	250	21	0	0	0	1	1	0	0
Rinse in water	59	0	45	250	21	0	0	0	1	1	0	0
70% Ethanol	60	0	40	250	21	0	0	0	1	1	0	0
70% Ethanol	61	0	40	250	21	0	0	0	1	1	0	0
90% Ethanol	62	0	40	250	21	0	0	0	1	1	0	0
90% Ethanol	63	0	40	250	21	0	0	0	1	1	0	0
100% Ethanol	64	0	40	250	21	0	0	0	1	1	0	0
100% Ethanol	65	0	40	250	21	0	0	0	1	1	0	0
50% Resin	66	3	0	250	21	30	30	20	1	0	1	0
100% Resin	67	3	0	250	21	30	30	20	1	0	1	0
100% Resin	68	3	0	250	21	30	30	20	1	0	1	0
100% Resin	69	3	0	250	21	30	30	20	1	0	1	0
100% Resin	70	3	0	250	21	30	30	20	1	0	1	0
TURN SYSTEM OFF	71	0	0	0	21	0	0	0	0	1	0	0
